# *Denisea fonensis* (Thismiaceae), a new genus and species of mycoheterotroph from Guinea

**DOI:** 10.64898/2026.09.28.755082

**Authors:** Martin Cheek, Denise Molmou, Guillaume Delhaye

## Abstract

Distinct from plants which directly parasitise other plants (parasites), non-photosynthetic mycoheterophic plants (MHPs, previously known as achlorophyllous mycotrophs or saprophytes) depend upon fungal hyphae for their carbon and have been viewed as ‘cheaters’ or parasites in their fungal partnerships rather than mutualistic as in most other plant-mycorrhizal interactions. Over 400 such species in 87 genera and 11 families are recorded which maintain this lifeform through their life-cycle, while an estimate 30,000 further species, mainly orchids, depend on this mode of life to establish themselves from seeds. In most cases the fungal partners and the ultimate carbon sources, usually autotrophic plants, are unknown. High fungal specificity is the norm in those MHPs researched.

We describe a new MHP genus and species, *Denisea fonensis* that we discovered in the Simandou range of the Republic of Guinea, West Africa in October 2025 on the footprint of a mining project. While clearly placed in Dioscoreales (which has three MHP families), the features of *Denisea* are so unusual that it was not initially clear in which family to place it. Finally, with molecular data we placed *Denisea* in Thismiaceae, corroborated by morphology. The new discovery is all the more unexpected as this is the first record of Thismiaceae from West Africa. Until now the family has only been recorded in Africa from three species of the very different genus *Oxygyne*, of Cameroon and Central African Republic.

We provisionally assess *Denisea fonensis* as Critically Endangered since less than ten individuals are recorded in only a few square metres at one site, where there are imminent threats from animals. We propose urgent measures to conserve this species to reduce the risk of global extinction that has eliminated other African MHP species such as *Oxygyne triandra*, and further research to determine the fungal and autotrophic plant partners of this remarkable plant genus.
