## Supplemental Table atpA accessions for "*Denisea fonensis* (Thismiaceae), a new genus and species of mycoheterotroph from Guinea"

### Sheet: Sheet1
Taxon	Order	atpA
Acorus gramineus	Acorales	AY299699.1
Afrothismia amietii	Dioscoreales	KY554866.1
Afrothismia foertheriana	Dioscoreales	EU421002.1
Afrothismia hydra	Dioscoreales	EU421004.1
Afrothismia winkleri	Dioscoreales	EU421006.1
Alisma plantago-aquatica	Alismatales	AF197717.1
Burmannia itoana	Dioscoreales	EU421016.1
Burmannia longifolia	Dioscoreales	EU421018.1
Dioscorea althaeoides	Dioscoreales	EU421027.1
Dioscorea tokoro	Dioscoreales	FJ215776.1
Tiputinia foetida	Dioscoreales	FJ215770.1
Gymnosiphon breviflorus	Dioscoreales	EU421032.1
Gymnosiphon minutus	Dioscoreales	EU421036.1
Haplothismia exannulata	Dioscoreales	EU421037.1
Ophiomeris panamensis	Dioscoreales	EU421050.1
Relictithismia kimotsukiensis	Dioscoreales	LC775773.1
Stenomeris dioscoreifolia	Dioscoreales	EU421042.1
Tacca leontopetaloides	Dioscoreales	AF039252.1
Tacca artocarpifolia	Dioscoreales	EU421043.1
Tacca chantieri	Dioscoreales	EU421044.1
Tacca palmatifida	Dioscoreales	FJ215774.1
Tacca parkeri	Dioscoreales	AY299845.1
Thismia abei	Dioscoreales	MN072714.1
Thismia acuminata	Dioscoreales	MG008365.1
Thismia aseroe	Dioscoreales	EU421048.1
Thismia filiformis	Dioscoreales	MN072706.1
Thismia mucronata	Dioscoreales	MN072707.1
Thismia rodwayi	Dioscoreales	KF692540.1
Thismia taiwanensis	Dioscoreales	EU421051.1
